# Sea anemone MACPF proteins demonstrate an evolutionary transitional state between venomous and developmental functions

**DOI:** 10.1101/2023.10.30.564692

**Authors:** Joachim M. Surm, Morani Landau, Yaara Y. Columbus-Shenkar, Yehu Moran

## Abstract

Gene duplication is a major force driving evolutionary innovation. A classic example is generating new animal toxins via duplication of physiological protein-encoding genes and recruitment into venom. While this process drives the innovation of many animal venoms, reverse-recruitment of toxins into non-venomous cells remains unresolved. Using comparative genomics, we find members of the Membrane Attack Complex and Perforin Family (MACPF) have been recruited into venom-injecting cells (cnidocytes), in soft and stony corals and sea anemones, suggesting that the ancestral MACPF was a cnidocyte expressed toxin. Further investigation into the model sea anemone *Nematostella vectensis,* reveals that three members have undergone *Nematostella*-specific duplications leading to their reverse-recruitment into mesoendodermal cells. Furthermore, simultaneous knock-down of all three mesoendodermally-expressed MACPFs leads to mis-development, supporting that these paralogs have non-venomous function. By resolving the evolutionary history and function of MACPFs in *Nematostella*, we provide the first proof for reverse-recruitment from venom to organismal development.

**Significance statement:** In this study, we reveal how a gene can gain a new function, even from a most unexpected origin. Specifically, we report that in the last common ancestor of corals and sea anemones a member of the Membrane Attack Complex and Perforin Family (MACPF), which is commonly associated with the immune system, was recruited into venom-injecting cells called cnidocytes. Using the sea anemone *Nematostella vectensis* we find repeated gene duplication has occurred leading to the new copies adopting divergent functions including being retained in cnidocytes but also recruited into non-venomous mesoendodermal cells. Furthermore, when we deplete *Nematostella* of mesoendodermally-expressed MACPFs we disrupt normal embryonic development, supporting that these copies have indeed been recruited from venom into the developmental plan.
