## Supplemental Files for "Sea anemone MACPF proteins demonstrate an evolutionary transitional state between venomous and developmental functions"

### Sheet: Table S1
Accession	Fig 1 Code	scRNA-seq	Bulk-seq
AEQU|evm.model.utg279.4	AEQU_MAC1	NA	NA
AEQU|evm.model.utg279.42	AEQU_MAC2	NA	NA
AEQU|evm.model.utg2994.23	AEQU_MAC3	NA	NA
AMIL|Amillepora4648RA	AMIL_MAC1	NA	NA
AMIL|Amillepora4651RA	AMIL_MAC2	NA	NA
AMIL|Amillepora28562RA	AMIL_MAC3	NA	NA
AMIL|Amillepora28563RA	AMIL_MAC4	NA	NA
evm.model.PGA_scaffold_85_contigs_length_3746675.2595	ATEN_MAC1	NA	NA
evm.model.PGA_scaffold_85_contigs_length_3746675.2597	ATEN_MAC2	NA	NA
AvTX6A_Actineria_villosa	AvTX6A	NA	NA
CDY8179.1_COMPC8a-2_CRAME_Crateromorpha_meyeri	CMEY_MAC1	NA	NA
AIPCC7_1191.t1	EDIA_MAC1	NA	NA
AIPCC7_11911.t1	EDIA_MAC2	NA	NA
AIPCC7_11912.t1	EDIA_MAC3	Nematocyte	NA
AIPCC7_11913.t1	EDIA_MAC4	Missing	NA
AIPCC7_11914.t1	EDIA_MAC5	Missing	NA
AIPCC7_11915.t1	EDIA_MAC6	Missing	NA
AIPCC7_11916.t1	EDIA_MAC7	Missing	NA
AIPCC7_11917.t1	EDIA_MAC8	Missing	NA
AIPCC7_11918.t1	EDIA_MAC9	Missing	NA
AIPCC7_11919.t1	EDIA_MAC1	Missing	NA
AIPCC7_1192.t1	EDIA_MAC11	Missing	NA
AIPCC7_11923.t1	EDIA_MAC12	Missing	NA
AIPCC7_11924.t1	EDIA_MAC13	Missing	NA
AIPCC7_11925.t1	EDIA_MAC14	Missing	NA
NVE4235	NVEC_MAC1	Nematocyte	Nematocyte
NVE2125	NVEC_MAC2	Nematocyte	Nematocyte
NVE7482	NVEC_MAC3	Nematocyte	Nematocyte
NVE22873/NVE22874	NVEC_MAC4	Nematocyte	Nematocyte
NVE20795	NVEC_MAC5	Neuron	Neuron
NVE20794	NVEC_MAC6	Nematocyte	Nematocyte
NVE2586	NVEC_MAC7	Missing	Nematocyte
KAI665962.1_Oopsacas_minuta	OMIN_MAC1	NA	NA
PsTX6A_Phyllodiscus_semoni	PsTX6A	NA	NA
PsTX6B_Phyllodiscus_semoni	PsTX6B	NA	NA
chr15:154155:g8.t1	SCAL_MAC1	NA	NA
chr15:154155:g9.t1	SCAL_MAC2	NA	NA
chr8:427429:g1.t1	SCAL_MAC3	NA	NA
chr8:427429:g2.t1	SCAL_MAC4	NA	NA
NY_Scal1_v1.18757.1	SCAL_MAC5	NA	NA
NY_Scal1_v1.2817.1	SCAL_MAC6	NA	NA
Spis_XP_22778969_1	Spis_MAC1	NA	NA
Spis_XP_22778973_1	Spis_MAC2	NA	NA
Spis_XP_2277949_1	Spis_MAC3	NA	NA
Spis_XP_2277966_1	Spis_MAC4	Nematocyte	NA
Xe_25224_T1	Xenia_MAC1	Nematocyte	NA

### Sheet: Table S2
MAC	Chromosome	Macrosynteny with Nematostella	Macro Synteny with Scolanthus	Tandem
ATEN_MAC1	PGA_scaffold0__85_contigs__length_37466705	NVEC_chr7	Chr13	ATEN_MAC2
ATEN_MAC2	PGA_scaffold0__85_contigs__length_37466705	NVEC_chr7	Chr13	ATEN_MAC1
EDIA_MAC1	CC7scaffold50	Chr6	Chr5	All EDIA
EDIA_MAC10	CC7scaffold50	Chr6	Chr5	All EDIA
EDIA_MAC11	CC7scaffold50	Chr6	Chr5	All EDIA
EDIA_MAC12	CC7scaffold50	Chr6	Chr5	All EDIA
EDIA_MAC13	CC7scaffold50	Chr6	Chr5	All EDIA
EDIA_MAC14	CC7scaffold50	Chr6	Chr5	All EDIA
EDIA_MAC2	CC7scaffold50	Chr6	Chr5	All EDIA
EDIA_MAC3	CC7scaffold50	Chr6	Chr5	All EDIA
EDIA_MAC4	CC7scaffold50	Chr6	Chr5	All EDIA
EDIA_MAC5	CC7scaffold50	Chr6	Chr5	All EDIA
EDIA_MAC6	CC7scaffold50	Chr6	Chr5	All EDIA
EDIA_MAC7	CC7scaffold50	Chr6	Chr5	All EDIA
EDIA_MAC8	CC7scaffold50	Chr6	Chr5	All EDIA
EDIA_MAC9	CC7scaffold50	Chr6	Chr5	All EDIA
NVEC_MAC1	Chr2	-	SCAL_chr4	No
NVEC_MAC2	Chr2	-	SCAL_chr4	No
NVEC_MAC3	Chr14	-	SCAL_chr12	No
NVEC_MAC4	Chr2	-	SCAL_chr4	No
NVEC_MAC5	Chr3	-	Chr8	NvMAC6
NVEC_MAC6	Chr3	-	Chr8	NvMAC5
NVEC_MAC7	Chr12	-	Chr15	No
SCAL_MAC1	Chr15	Chr12	-	chr15_1540000015500000_g9.t1
SCAL_MAC2	Chr15	Chr12	-	chr15_1540000015500000_g8.t1
SCAL_MAC3	Chr8	Ch3	-	chr8_42700004290000_g2.t1
SCAL_MAC4	Chr8	Chr3	-	chr8_42700004290000_g1.t1
SCAL_MAC5	Chr13	Chr7	0	No
SCAL_MAC6	ChrUn44	?	0	No
Spis_MAC1	NW_019217804.1	Chr5	chr6	All_Spis
Spis_MAC2	NW_019217804.1	Chr5	chr6	All_Spis
Spis_MAC3	NW_019217804.1	Chr5	chr6	All_Spis
Spis_MAC4	NW_019217804.1	Chr5	chr6	All_Spis
Xenia_MAC1	HiC_scaffold_45	Chr2/7	Chr4/13	No

### Sheet: Table S3
NVE model	Toxin	Nv2 model	Endo-Atlas max expression
NVE17430	NEP14	NV2g02449300	1
NVE12822	NEP16	NV2g01206300	0
NVE22462	NEP3	NV2g02049100	9
NVE22463	NEP3-like	missing	-
NVE6863	NEP4	NV2g02002100	8
NVE23777	NEP6	NV2g01830600	0
NVE15921	NEP8	NV2g01948400	0
NVE6865	NEP8-like	NV2g02002300	0
NVE23303	Nv4	missing	-
NVE19642	Nv5	missing	-
NVE3477	Nv6	NV2g01726200	3
NVE1718	Nv7	NV2g00890800	6
NVE3880	NvePtx1	NV2g00523800	0
NVE14551,NVE1814	NveSkt1	missing	-
NVE19767	NveShK1	NV2g01092700	2
NVE4235	NveMAC1	NV2g01261000	12
NVE21250	NveMAC2	NV2g01197100	2
NVE7482	NveMAC3	NV2g00835300	4
NVE22873	NveMAC4	NV2g01299300	16
NVE20795	NveMAC5	NV2g01498500	-
NVE20794	NveMAC6	NV2g01498100	2
NVE25860	NveMAC7	missing	-

### Sheet: Table S4
B	RAW	Control	Control	Control	Control	Control	NveMAC	NveMAC	NveMAC	NveMAC
	Gene	HKG1	HKG2	HKG3	HKG4	HKG5	MAC1	MAC2	MAC3	MAC4
	Unfert eggs	3239	2376	2866	7729	1689	3	23	14	13
	Unfert eggs	3356	2873	3120	8455	2053	6	16	12	9
	Unfert eggs	1620	2525	3021	7033	1539	5	14	6	12
	Blastula	3334	3235	3757	10269	1811	6	8	10	9
	Blastula	2249	2431	2781	7357	1163	2	13	6	8
	Blastula	1549	1818	1699	5483	989	2	7	2	7
	Gastrula	5507	4176	8708	16870	3118	70	3888	67	97
	Gastrula	3480	3460	6637	13258	2211	29	1602	62	45
	Gastrula	2950	3597	6614	11906	2036	43	1483	55	81
	2 days	4482	2818	4270	11767	2224	305	2847	1361	362
	2 days	6879	3154	5399	14083	2912	612	6349	1849	562
	2 days	6493	2799	5184	12537	2711	441	6518	2338	424
	4 days	3532	2282	3111	9315	1610	1838	836	1509	4176
	4 days	3668	2258	3306	9797	1643	1569	813	1371	3671
	4 days	3550	1881	2875	9797	1916	5501	1929	2059	10236
	6 days	8225	3931	7644	17032	4568	2633	3076	1128	6210
	6 days	4163	2803	3811	11313	2113	2138	1165	1724	3476
	6 days	3333	1917	2853	8376	1903	3033	1114	1456	5535
	10 days	4053	2171	5191	10267	2588	2782	1889	1173	5482
	10 days	5999	2966	6619	14295	3178	1791	3292	853	3827
	10 days	9939	5491	10634	26104	6014	4889	4664	2507	10460
	2 month	7081	2490	2647	12176	1376	148	4881	104	266
	2 month	6620	2191	2673	10440	1220	131	3266	87	274
	2 month	5549	1726	2256	9871	1198	150	3248	75	286
	4 month	5951	3362	3756	13184	1482	71	1004	113	80
	4 month	2998	1657	1747	7088	788	62	1050	39	79
	4 month	6168	2509	3576	11489	1487	76	1285	66	92
B	Normalized	MAC1	MAC2	MAC3	MAC4
	Unfert eggs	1.23	20.51	9.39	8.16
	Unfert eggs	1.1	9.78	5.4	2.11
	Unfert eggs	1.44	11.49	1.44	8.61
	Blastula	1.02	1.44	3.47	2.45
	Blastula	1.45	10.54	1	3.3
	Blastula	2	6.23	2	6.23
	Gastrula	36.65	2330.18	34.85	52.87
	Gastrula	15.81	1293.13	42.6	28.8
	Gastrula	26.86	1274.48	37.26	59.79
	2 days	262.68	2549.56	1212.7	313.96
	2 days	417.89	4459.74	1289.39	382.67
	2 days	321.11	4968.29	1771.78	308.11
	4 days	2141.84	966.63	1755.97	4883.98
	4 days	1768.78	909.71	1543.78	4157.33
	4 days	6498.6	2266.18	2420.22	12109
	6 days	1396.08	1632.1	594.27	3301.78
	6 days	2023.93	1097.58	1629.78	3297.78
	6 days	3731.27	1361.94	1784.19	6820.4
	10 days	2568.35	1741.02	1077.66	5069.82
	10 days	1223.36	2257.44	577.15	2626.02
	10 days	1900.45	1812.56	969.96	4076.66
	2 month	135.09	4934.64	90.47	254.75
	2 month	128.75	3616.31	79.8	287.83
	2 month	175.68	4103.97	80.58	348.13
	4 month	57.11	888.64	94.54	65.13
	4 month	102.67	1844.82	62.11	132.65
	4 month	65.67	1243.18	55.93	81.26

### Sheet: Table S5
	NvERTX	NVEC_MAC1	NVEC_MAC2	NVEC_MAC3	NVEC_MAC4	NVEC_MAC5	NVEC_MAC6	NVEC_MAC7
	0hpf	0	0.21	0.15	0	0.21	0.03	0.04
	24hpf	0.06	1.55	0	0.87	1.93	0.05	0.6
	48hpf	0.44	4.08	3.12	1.24	2.48	0.4	0.26
	72hpf	1.05	3.57	4.85	1.17	2.58	0.22	0
	96hpf	2.21	2.32	4.89	2.93	2.72	0.4	0.01
	120hpf	3.45	2.25	4.76	3.76	2.82	0.66	0.11
	144hpf	4.77	2.85	4.94	5.1	2.92	0.7	0
	168hpf	5.05	2.87	4.61	6.04	2.92	0.47	0.13
	192hpf	5	3.04	4.05	6.41	2.78	0.57	0.14
	240hpf	2.34	2.51	2.71	3.5	2.81	0.91	0.2

### Sheet: Table S6
Gene	shRNA	Control shRNA	MAC1 shRNA	T-test	Knockdown
MAC1	MAC1c	-5.14826	-1.22151		0.934245
MAC1	MAC1c	-1.46287	1.62436		0.882334
MAC1	MAC1c	0.119457	5.13763		0.969141
MAC1	MAC1d	-2.40119	1.25769	0.00233585	0.920828
Gene	shRNA	Control	MAC2		Knockdown
MAC2	MAC2b	7.99341	11.1374		0.886873
MAC2	MAC2b	7.99341	10.8853		0.86527
MAC2	MAC2b	0.594671	3.695	0.000651916	0.883397
Gene	shRNA	Control	MAC3		Knockdown
MAC3	MAC3b	7.36671	10.7821		0.90627
MAC3	MAC3a	7.36671	10.313		0.870262
MAC3	MAC3b	5.35437	7.82086	0.00855333	0.81907
Gene	shRNA	Control	MAC4		Knockdown
MAC4	MAC4b	2.14458	5.72778		0.916565
MAC4	MAC4b	2.25163	6.3203		0.940405
MAC4	MAC4a	-7.3117	-2.86939	0.00378424	0.954003
Gene	shRNA	Control	MACs		Knockdown
MAC1	MAC1c, 3b, 4b	-1.56868	1.16764		0.849933
MAC1	MAC1c, 3b, 4b	-1.30869	0.521765		0.718823
MAC1	MAC1c, 3b, 4b	-1.84026	0.653513	0.00378424	0.822459
MAC3	MAC1c, 3b, 4b	2.79109	3.98738		0.563604
MAC3	MAC1c, 3b, 4b	2.20863	3.30921		0.533671
MAC3	MAC1c, 3b, 4b	2.01445	3.20133	0.00378424	0.560749
MAC4	MAC1c, 3b, 4b	-0.145813	2.48343		0.838371
MAC4	MAC1c, 3b, 4b	-0.95492	1.73045		0.844539
MAC4	MAC1c, 3b, 4b	-0.529434	1.67237	0.00378424	0.782634

### Sheet: Table S7
Settlement
	shRNA	Control shRNA	Targeting shRNA	T-test
	MAC1c	0.984375	0.930556
	MAC1d	0.984375	0.956522
	MAC1c	0.892857	0.904762	0.347769
	MAC2b	0.882353	0.946667
	MAC2b	0.972603	0.952381
	MAC2b	0.946429	0.943662	0.646398
	MAC3c	0.784314	0.849057
	MAC3b	0.784314	0.793814
	MAC3c	0.935484	0.919643
	MAC3b	0.935484	0.93007	0.513687
	MAC4a	0.899225	0.784314
	MAC4b	0.899225	0.847619
	MAC4b	0.965116	0.959184
	MAC4b	0.928571	0.955556	0.322039
	MAC1c, 3b, 4b	0.842593	0.620438
	MAC1c, 3b, 4b	0.868132	0.671875
	MAC1c, 3b, 4b	0.813333	0.547619
	MAC1c, 3b, 4b	0.762887	0.580645	0.00130565

### Sheet: Table S8
	sampleA	sampleB	logFC	FDR
MAC4	Anthox1a	WT	-1.06412	4.59481e-32
MAC4	Anthox6a	WT	-1.51125	4.86338e-55
MAC1	Anthox6a	WT	-1.11306	1.87831e-30
MAC4	Anthox8	WT	-1.17662	7.42478e-25
